# High-resolution methylome analysis in the clonal *Populus nigra* cv. ‘Italica’ reveals environmentally sensitive hotspots and drought-responsive TE superfamilies

**DOI:** 10.1101/2022.10.18.512698

**Authors:** C. Peña-Ponton, B. Diez-Rodriguez, P. Perez-Bello, C. Becker, L.M. McIntyre, W. Van der Putten, E. De Paoli, K. Heer, L. Opgenoorth, KJF. Verhoeven

## Abstract

- DNA methylation is environment-sensitive and can mediate plant stress responses. In long-lived trees, changing environments might cumulatively shape the methylome landscape over their lifetime. However, because high-resolution methylome studies usually focus on single environments, it remains unclear to what extent the methylation responses are generic or stress-specific, and how this relates to their long-term stability.
- Here, we studied the methylome plasticity of a single poplar genotype, *Populus nigra* cv. ‘Italica’. Adult poplar trees with diverse environmental histories were clonally propagated, and the ramets exposed to experimental cold, heat, drought, herbivory, rust infection and salicylic acid treatments. Then, we identified and compared stress-induced vs. naturally occurring DNA methylation changes using whole genome bisulfite sequencing data.
- Methylation changes mainly targeted transposable elements and when occurring in CG/CHG contexts, the same regions were often affected by multiple stresses, indicating a generic response. Drought triggered a unique CHH hypermethylation response in transposable elements, affecting entire superfamilies and often occurring near drought-responsive genes. Stress-induced methylation variation in CG/CHG contexts showed striking overlap with methylation differences observed between trees from distinct geographical locations.
- Altogether, our results indicate that generic methylome stress responses can persist as epialleles in nature while some environments trigger more transient but large and specific responses, with possible functional consequences.
