## Supplementary file 1 for "High-resolution methylome analysis in the clonal *Populus nigra* cv. ‘Italica’ reveals environmentally sensitive hotspots and drought-responsive TE superfamilies"

### Sheet: readme
	DESCRIPTION
sample_data	Contains summary information of each sample coming from Fastqc, WGBS (mapping) and coverage filtering processes. (mqc stands for results derived using the tool multiqc)
COLUMN NAME	DESCRIPTION
SAMPLE	Unique name asigned to each sample according to updated EpiDiverse guidelines about naming acording to species, location, stress…
OLD EPIDIVERSE CODE	First unique name asigned to each sample that was changed after an update of the guidelines (see SAMPLE for last version)
SEQ CODE	Code asigned to each sample in order to add a level of randomization in sequencing lanes according to the experimental design
LANE	Sequencing lane (according to the sequencing report)
TREATMENT	Treatment used on the sample
TREE	Original tree from where the sample derived
Total RAW sequences (R1+R2)(mqc)	Sum of number of reads R1 and R2 calculated from multiqc_general_stats tab and derived originally from multiqc
Gbases (RAW)	total RAW sequences *150/1000000000, (reads are 150 bp length)
Total QT sequences (R1+R2)(mqc)	Same as Total RAW sequences but after Quality and adapter Trimming (QT)
QT_seqs	Number of reads removed after QT. Total RAW sequences - Total QT sequences
QT/RAW	(Total QT sequences/Total RAW sequences) *100
avg_seq_len(after_QT)(mqc)	Average length between R1 and R2 after QT
Gbases (QT)	Total QT sequences*avg_seq_len(after_QT)/1000000000
percentage_after_QT	Gbases (QT)/Gbases (RAW)*100
mapped_sequences (bam.stats)	Number of mapped reads after WGBS pipeline. Results are recovered from bam.stats
insert_size_average (bam.stats)	Insert size average (R1 + R2 + the region in between)
reads_properly_paired (bam.stats)	Reads properly paired based on the mapper FLAGS
percent_map_seq/filtered	(mapped_sequences/Total QT sequences)*100
no_mapped	Total QT sequences - mapped_sequences
est_cov	read depth coverage estimation: mapped_sequences*avg_seq_len(after_QT)/420000000 (genome size ~ 420000000)
C_number	non converted Cs (results from VIEWBS: groups_within/BisNonConvRate individual *.tab files) in Mitochondria scaffold (MT)
Total_Depth	total number of Cs (results from VIEWBS: groups_within/BisNonConvRate individual *.tab files) in Mitochondria scaffold (MT)
BisConvRate	Bisulfite conversion rate (C_number/Total_Depth*100)
CpG	Number of Cs in CpG context (from WGBS pipeline results, bedGraphs)
CpGFilt	Number of Cs in CpG context after filtering by coverage (>5)
CpGlessThan6	CpG - CpGFilt
CHG	Number of Cs in CHG context (from WGBS pipeline results, bedGraphs)
CHGFilt	Number of Cs in CHG context after filtering by coverage (>5)
CHGlessThan6	CHG - CHGFilt
CHH	Number of Cs in CHH context (from WGBS pipeline results, bedGraphs)
CHHFilt	Number of Cs in CHH context after filtering by coverage (>5)
CHHlessThan6	CHH - CHHFilt
CpG%	Percentage of remaining Cs in CpG context after coverage (>5) filtering. (CpGFilt/CpG*100)
CHG%	Percentage of remaining Cs in CHG context after coverage (>5) filtering. (CHGFilt/CHG*100)
CHH%	Percentage of remaining Cs in CHH context after coverage (>5) filtering. (CHHFilt/CHH*100)
OUTLIERS	Detected outliers based on remaining data after coverage filtering (>5)(less than 50%)
PASS CpG%	if CpG% > 50 = TRUE, otherwise FALSE
PASS CHG%	if CHG% > 50 = TRUE, otherwise FALSE
PASS CHH%	if CHH% > 50 = TRUE, otherwise FALSE

### Sheet: sample_data
SAMPLE	OLD EPIDIVERSE CODE	SEQ CODE	LANE	TREATMENT	TREE	Total RAW sequences (R1+R2)(mqc)	Gbases (RAW)	Total QT sequences (R1+R2)(mqc)	QT_seqs	QT/RAW	avg_seq_len(after_QT)(mqc)	Gbases (QT)	percentage_after_QT	mapped_sequences (bam.stats)	insert_size_average (bam.stats)	reads_properly_paired (bam.stats)	percent_map_seq/filtered	no_mapped	est_cov	C_number	Total_Depth	BisConvRate	CpG	CpGFilt	CpGlessThan6	CHG	CHGFilt	CHGlessThan6	CHH	CHHFilt	CHHlessThan6	CpG%	CHG%	CHH%	AVG	OUTLIERS	PASS CpG%	PASS CHG%	PASS CHH%
PN_CZ_01_51_R1_HC0_M1_1	PNI_CZ_12_51_P_180925_C_1	C42	L8	control	CZ_1	121924058	18.2886	121776406	147652	99.8789	145.637	17.7351	96.9737	83374622	312.2	61935096	68.4653	38401784	28.9105	322328	70908130	99.5454	9680057	6455627	3224430	15407425	11049581	4357844	86026241	52430856	33595385	66.69	71.7159	60.9475	66.4511		TRUE	TRUE	TRUE
PN_CZ_01_51_R1_HD0_M1_1	PNI_CZ_12_51_P_180925_D_1	C41	L8	drought	CZ_1	163212986	24.4819	163001540	211446	99.8704	144.386	23.5351	96.1324	104520040	391	73566222	64.1221	58481500	35.9314	371275	73739627	99.4965	9750557	7155887	2594670	15500531	12002842	3497689	86532808	58003272	28529536	73.3895	77.435	67.0304	72.6183		TRUE	TRUE	TRUE
PN_CZ_01_51_R1_HF0_M1_1	PNI_CZ_12_51_P_180925_F_1	C39	L8	cold	CZ_1	226565104	33.9848	226268840	296264	99.8692	145.149	32.8426	96.6393	138794965	316.5	96219999	61.3407	87473875	47.9665	385360	98032917	99.6069	9868816	7813575	2055241	15634767	12676299	2958468	88120986	64664073	23456913	79.1744	81.0776	73.381	77.8777		TRUE	TRUE	TRUE
PN_CZ_01_51_R1_HH0_M1_1	PNI_CZ_12_51_P_180925_H_1	C38	L8	herbivory	CZ_1	101008162	15.1512	100892902	115260	99.8859	145.842	14.7144	97.1169	64132725	406	46418084	63.5652	36760177	22.2696	188321	52566954	99.6418	9260862	5348193	3912669	14869848	9210138	5659710	80975059	41687767	39287292	57.7505	61.9383	51.4822	57.057		TRUE	TRUE	TRUE
PN_CZ_01_51_R1_HR0_M1_1	PNI_CZ_12_51_P_180925_R_1	C40	L8	rust	CZ_1	100814962	15.1222	100694478	120484	99.8805	145.257	14.6266	96.7224	63415704	397.4	44836715	62.9783	37278774	21.9323	188666	49793876	99.6211	9275510	5319074	3956436	14902331	9144004	5758327	80989719	40956764	40032955	57.3454	61.3596	50.5703	56.4251		TRUE	TRUE	TRUE
PN_CZ_01_51_R1_HS0_M1_1	PNI_CZ_12_51_P_180925_S_1	C36	L7	SA	CZ_1	107639738	16.146	107490672	149066	99.8615	144.924	15.5779	96.482	74916868	307.3	55673297	69.6962	32573804	25.8505	222558	57479822	99.6128	9688598	6292566	3396032	15424337	10960076	4464261	86378087	52122937	34255150	64.9482	71.057	60.3428	65.4493		TRUE	TRUE	TRUE
PN_CZ_01_51_R1_HT0_M1_1	PNI_CZ_12_51_P_180925_T_1	C37	L7	heat	CZ_1	123068162	18.4602	122908708	159454	99.8704	146.365	17.9896	97.4504	86170672	328.4	66222194	70.1095	36738036	30.0295	165537	49806503	99.6676	9914250	7569073	2345177	15697079	12535758	3161321	89270772	65169697	24101075	76.3454	79.8605	73.0023	76.4027		TRUE	TRUE	TRUE
PN_DE_01_27_R1_HC0_M1_1	PNI_DE_06_27_P_180925_C_1	C28	L7	control	DE_1	178082116	26.7123	177768668	313448	99.824	143.564	25.5212	95.5411	92783489	394.4	57016266	52.1934	84985179	31.7152	271082	65251390	99.5846	9567713	5829455	3738258	15221502	9372740	5848762	84541779	44367712	40174067	60.9284	61.5757	52.4802	58.3281		TRUE	TRUE	TRUE
PN_DE_01_27_R1_HD0_M1_1	PNI_DE_06_27_P_180925_D_1	C22	L6	drought	DE_1	182339902	27.351	182158262	181640	99.9004	146.917	26.7622	97.8473	131468061	321.1	101671593	72.1724	50690201	45.9879	400475	128219661	99.6877	9911192	7861447	2049745	15705174	13141013	2564161	88930347	66791350	22138997	79.3189	83.6731	75.1052	79.3658		TRUE	TRUE	TRUE
PN_DE_01_27_R1_HF0_M1_1	PNI_DE_06_27_P_180925_F_1	C27	L7	cold	DE_1	138449160	20.7674	138233418	215742	99.8442	143.621	19.8532	95.5982	82253243	298.1	53979124	59.5032	55980175	28.1269	299501	70804858	99.577	9440969	5626047	3814922	15072955	9356993	5715962	82949398	43053684	39895714	59.5918	62.078	51.9036	57.8578		TRUE	TRUE	TRUE
PN_DE_01_27_R1_HH0_M1_1	PNI_DE_06_27_P_180925_H_1	C24	L6	herbivory	DE_1	137657552	20.6486	137488800	168752	99.8774	145.539	20.01	96.9071	89720711	317.5	64027863	65.2567	47768089	31.0902	286415	79265943	99.6387	9597358	6427333	3170025	15319630	11046172	4273458	84871193	51825796	33045397	66.9698	72.1047	61.0641	66.7129		TRUE	TRUE	TRUE
PN_DE_01_27_R1_HR0_M1_1	PNI_DE_06_27_P_180925_R_1	C25	L7	rust	DE_1	182663810	27.3996	182419792	244018	99.8664	146.119	26.6549	97.2822	121239337	312.9	89210742	66.4617	61180455	42.1793	271535	75518021	99.6404	9967645	8277716	1689929	15762715	13395058	2367657	89597939	70660814	18937125	83.0459	84.9794	78.8643	82.2965		TRUE	TRUE	TRUE
PN_DE_01_27_R1_HS0_M1_1	PNI_DE_06_27_P_180925_S_1	C26	L7	SA	DE_1	87064500	13.0597	86961644	102856	99.8819	146.268	12.7197	97.3971	58656259	273.3	43531639	67.4507	28305385	20.4275	179127	48808121	99.633	9308199	4842534	4465665	14932537	8498235	6434302	81777729	38131927	43645802	52.0244	56.9109	46.6287	51.8547		TRUE	TRUE	FALSE
PN_DE_01_27_R1_HT0_M1_1	PNI_DE_06_27_P_180925_T_1	C23	L6	heat	DE_1	104185016	15.6278	104074778	110238	99.8942	147.083	15.3076	97.9517	71841085	321.6	54596830	69.0283	32233693	25.1586	158368	47515272	99.6667	9752297	6486763	3265534	15491034	10896113	4594921	87139637	52991141	34148496	66.5152	70.3382	60.8118	65.8884		TRUE	TRUE	TRUE
PN_DE_02_02_R1_HC0_M1_1	PNI_DE_07_02_P_180925_C_1	C84	L4	control	DE_2	226814190	34.0221	226462888	351302	99.8451	145.221	32.8873	96.6644	142781450	383.5	99627465	63.0485	83681438	49.3689	489149	111254886	99.5603	9832675	7599080	2233595	15603994	12566707	3037287	87611831	62408326	25203505	77.284	80.5352	71.2328	76.3506		TRUE	TRUE	TRUE
PN_DE_02_02_R1_HD0_M1_1	PNI_DE_07_02_P_180925_D_1	C81	L4	drought	DE_2	149263670	22.3896	149014764	248906	99.8332	144.892	21.5911	96.4337	104124695	309.8	76952570	69.8754	44890069	35.9211	429311	93690544	99.5418	9763118	6957631	2805487	15518164	11881776	3636388	86949108	57345354	29603754	71.2644	76.5669	65.9528	71.2614		TRUE	TRUE	TRUE
PN_DE_02_02_R1_HF0_M1_1	PNI_DE_07_02_P_180925_F_1	C79	L3	cold	DE_2	147525268	22.1288	147154694	370574	99.7488	144.978	21.3342	96.4092	94168356	296	66065971	63.9928	52986338	32.5056	591838	110344544	99.4636	9618262	6306841	3311421	15308668	10574533	4734135	85028829	49744800	35284029	65.5715	69.0755	58.5035	64.3835		TRUE	TRUE	TRUE
PN_DE_02_02_R1_HH0_M1_1	PNI_DE_07_02_P_180925_H_1	C80	L4	herbivory	DE_2	119129678	17.8695	118906340	223338	99.8125	144.282	17.1561	96.0077	73573768	311.8	50274300	61.8754	45332572	25.2747	271654	64270913	99.5773	9330494	5325136	4005358	14948488	9143749	5804739	81741287	41227484	40513803	57.0724	61.1684	50.4365	56.2258		TRUE	TRUE	TRUE
PN_DE_02_02_R1_HR0_M1_1	PNI_DE_07_02_P_180925_R_1	C82	L4	rust	DE_2	164299586	24.6449	164035318	264268	99.8392	145.369	23.8456	96.7565	107160192	323.6	76749037	65.3275	56875126	37.0898	359908	105516632	99.6589	9655401	6651068	3004333	15372424	11230670	4141754	85651008	53952954	31698054	68.8844	73.0572	62.9916	68.3111		TRUE	TRUE	TRUE
PN_DE_02_02_R1_HS0_M1_1	PNI_DE_07_02_P_180925_S_1	C83	L4	SA	DE_2	116012658	17.4019	115815480	197178	99.83	144.563	16.7426	96.2114	66631839	411.1	43509454	57.5328	49183641	22.9345	218754	65064022	99.6638	8805177	4579881	4225296	14173942	7621788	6552154	75456827	33472889	41983938	52.0135	53.7732	44.3603	50.049		TRUE	TRUE	FALSE
PN_DE_02_02_R1_HT0_M1_1	PNI_DE_07_02_P_180925_T_1	C78	L3	heat	DE_2	200785258	30.1178	200464322	320936	99.8402	144.819	29.031	96.3914	126330387	285.7	87842124	63.0189	74133935	43.5595	628494	113329074	99.4454	9860625	7397877	2462748	15636498	12401318	3235180	88110030	60928984	27181046	75.0244	79.3101	69.151	74.4952		TRUE	TRUE	TRUE
PN_IT_02_02_R1_HC0_M1_1	PNI_IT_11_02_P_180925_C_1	C46	L1	control	IT_1	126756562	19.0135	126498294	258268	99.7962	145.655	18.4251	96.9054	80562639	400.5	57372541	63.6867	45935655	27.9389	250070	66137965	99.6219	9450336	6067397	3382939	15136270	10476362	4659908	83239680	48760869	34478811	64.203	69.2136	58.5789	63.9985		TRUE	TRUE	TRUE
PN_IT_02_02_R1_HD0_M1_1	PNI_IT_11_02_P_180925_D_1	C49	L2	drought	IT_1	136698604	20.5048	136442282	256322	99.8125	144.45	19.7091	96.1193	92175042	318.7	67145304	67.5561	44267240	31.7016	369600	84050291	99.5603	9680334	6568332	3112002	15418009	11336798	4081211	85958445	53836514	32121931	67.8523	73.5296	62.6309	68.0043		TRUE	TRUE	TRUE
PN_IT_02_02_R1_HF0_M1_1	PNI_IT_11_02_P_180925_F_1	C44	L1	cold	IT_1	139677836	20.9517	139384042	293794	99.7897	144.371	20.123	96.0449	85333093	312.7	58158278	61.2216	54050949	29.3324	322394	68538575	99.5296	9505489	6149804	3355685	15198434	10525183	4673251	83629414	48648796	34980618	64.6974	69.2518	58.1719	64.0403		TRUE	TRUE	TRUE
PN_IT_02_02_R1_HH0_M1_1	PNI_IT_11_02_P_180925_H_1	C43	L8	herbivory	IT_1	131416724	19.7125	131240446	176278	99.8659	143.891	18.8844	95.7989	80342260	388	55383194	61.2176	50898186	27.5251	254000	56034298	99.5467	9537840	6172900	3364940	15230162	10554178	4675984	84004905	48931225	35073680	64.7201	69.2979	58.2481	64.0887		TRUE	TRUE	TRUE
PN_IT_02_02_R1_HR0_M1_1	PNI_IT_11_02_P_180925_R_1	C47	L1	rust	IT_1	195376942	29.3065	194821504	555438	99.7157	144.649	28.1807	96.1584	120972458	317.9	84061801	62.094	73849046	41.6632	329682	63051505	99.4771	9925673	8094769	1830904	15713676	13199493	2514183	88836067	67763613	21072454	81.5539	84	76.2794	80.6111		TRUE	TRUE	TRUE
PN_IT_02_02_R1_HS0_M1_1	PNI_IT_11_02_P_180925_S_1	C45	L1	SA	IT_1	176513102	26.477	176144074	369028	99.7909	145.565	25.6404	96.8404	112503189	399.9	81173736	63.87	63640885	38.9917	363427	93832423	99.6127	9766160	7157852	2608308	15520854	12039721	3481133	87092304	59003857	28088447	73.2924	77.5713	67.7486	72.8708		TRUE	TRUE	TRUE
PN_IT_02_02_R1_HT0_M1_1	PNI_IT_11_02_P_180925_T_1	C48	L1	heat	IT_1	105535216	15.8303	105329938	205278	99.8055	146.058	15.3843	97.1826	74247876	310.9	56912365	70.4908	31082062	25.8202	261657	65151679	99.5984	9713676	6234662	3479014	15458870	10952037	4506833	86968593	52463748	34504845	64.1844	70.8463	60.3249	65.1185		TRUE	TRUE	TRUE
PN_IT_02_18_R1_HC0_M1_1	PNI_IT_11_18_P_180925_C_1	C19	L6	control	IT_2	190458624	28.5688	190164340	294284	99.8455	143.474	27.2837	95.5016	108174088	406.4	70110803	56.8845	81990252	36.9528	332585	79782908	99.5831	9626268	6358836	3267432	15311412	10396135	4915277	85228432	49637895	35590537	66.0571	67.898	58.241	64.0654		TRUE	TRUE	TRUE
PN_IT_02_18_R1_HD0_M1_1	PNI_IT_11_18_P_180925_D_1	C21	L6	drought	IT_2	106204996	15.9307	106037108	167888	99.8419	144.28	15.2991	96.0349	57320446	404.3	36384238	54.057	48716662	19.691	214713	45624129	99.5294	9049405	4167786	4881619	14471928	6664075	7807853	78407171	29045209	49361962	46.0559	46.0483	37.0441	43.0494	X	FALSE	FALSE	FALSE
PN_IT_02_18_R1_HF0_M1_1	PNI_IT_11_18_P_180925_F_1	C17	L5	cold	IT_2	137454366	20.6182	137291202	163164	99.8813	146.849	20.1611	97.7833	91348767	329	67766810	66.5365	45942435	31.9393	241038	66873317	99.6396	9756083	7009676	2746407	15500633	11703600	3797033	86948876	57263093	29685783	71.8493	75.504	65.8583	71.0705		TRUE	TRUE	TRUE
PN_IT_02_18_R1_HH0_M1_1	PNI_IT_11_18_P_180925_H_1	C20	L6	herbivory	IT_2	145717200	21.8576	145533690	183510	99.8741	144.909	21.0892	96.4844	101667328	304.2	74693181	69.8583	43866362	35.0774	318738	76236588	99.5819	9795185	7108794	2686391	15560714	12127659	3433055	87364467	58933983	28430484	72.5744	77.9377	67.4576	72.6566		TRUE	TRUE	TRUE
PN_IT_02_18_R1_HR0_M1_1	PNI_IT_11_18_P_180925_R_1	C16	L5	rust	IT_2	48403084	7.26046	48338560	64524	99.8667	145.778	7.04669	97.0557	32087750	311.5	23479338	66.3813	16250810	11.1373	69020	15802016	99.5632	9123488	2316955	6806533	14652869	4067080	10585789	80437110	17612135	62824975	25.3955	27.7562	21.8955	25.0157	X	FALSE	FALSE	FALSE
PN_IT_02_18_R1_HS0_M1_1	PNI_IT_11_18_P_180925_S_1	C18	L5	SA	IT_2	133930046	20.0895	133757076	172970	99.8709	144.319	19.3036	96.0882	81565795	370.9	55581937	60.9805	52191281	28.0273	241722	58119073	99.5841	9526759	6235999	3290760	15229142	10664715	4564427	83749702	49178095	34571607	65.4577	70.0283	58.7203	64.7355		TRUE	TRUE	TRUE
PN_IT_02_18_R1_HT0_M1_1	PNI_IT_11_18_P_180925_T_1	C15	L5	heat	IT_2	143337312	21.5006	143189928	147384	99.8972	146.677	21.0026	97.684	105702610	305.8	82676290	73.8199	37487318	36.9146	289299	81107054	99.6433	9891059	7473297	2417762	15679885	12684029	2995856	88908910	64175534	24733376	75.5561	80.8936	72.1812	76.2103		TRUE	TRUE	TRUE
PN_NO_01_02_R1_HC0_M1_1	PNI_NO_09_02_P_180925_C_1	C63	L3	control	NO_1	135459432	20.3189	135224254	235178	99.8264	145.1	19.6211	96.5655	90036451	320.5	65233436	66.5831	45187803	31.1055	333028	78536220	99.576	9724372	6619138	3105234	15464097	11317963	4146134	86687357	54410517	32276840	68.0675	73.1886	62.7664	68.0075		TRUE	TRUE	TRUE
PN_NO_01_02_R1_HD0_M1_1	PNI_NO_09_02_P_180925_D_1	C59	L2	drought	NO_1	87272080	13.0908	87119154	152926	99.8248	144.685	12.6048	96.2874	56169294	315.7	40029699	64.4741	30949860	19.3496	274722	67608266	99.5937	8995179	4339928	4655251	14501902	7588354	6913548	77877923	32792105	45085818	48.2473	52.3266	42.1071	47.5603	X	FALSE	TRUE	FALSE
PN_NO_01_02_R1_HF0_M1_1	PNI_NO_09_02_P_180925_F_1	C58	L2	cold	NO_1	268681482	40.3022	268218866	462616	99.8278	144.021	38.6292	95.8489	148391166	395.4	94362297	55.3247	119827700	50.8845	499192	126986854	99.6069	9664260	7060145	2604115	15381271	11578689	3802582	85417270	56106837	29310433	73.0542	75.2778	65.6856	71.3392		TRUE	TRUE	TRUE
PN_NO_01_02_R1_HH0_M1_1	PNI_NO_09_02_P_180925_H_1	C61	L3	herbivory	NO_1	133173766	19.9761	132935946	237820	99.8214	145.607	19.3565	96.8983	83675496	396.2	60050214	62.9442	49260450	29.009	249073	69210575	99.6401	9470873	6233940	3236933	15142708	10556451	4586257	83304874	49569699	33735175	65.8222	69.7131	59.504	65.0131		TRUE	TRUE	TRUE
PN_NO_01_02_R1_HR0_M1_1	PNI_NO_09_02_P_180925_R_1	C60	L2	rust	NO_1	106841482	16.0262	106690408	151074	99.8586	146.204	15.5986	97.3316	76948284	309.6	59257807	72.123	29742124	26.7861	254629	74389589	99.6577	9499234	5937749	3561485	15203405	10556897	4646508	84085679	49567527	34518152	62.5077	69.4377	58.9488	63.6314		TRUE	TRUE	TRUE
PN_NO_01_02_R1_HS0_M1_1	PNI_NO_09_02_P_180925_S_1	C57	L2	SA	NO_1	161298618	24.1948	161014076	284542	99.8236	143.621	23.125	95.5784	104765873	301.5	74399617	65.0663	56248203	35.8252	342425	81327134	99.579	9703884	6810826	2893058	15452299	11701714	3750585	86067058	55597614	30469444	70.1866	75.728	64.598	70.1709		TRUE	TRUE	TRUE
PN_NO_01_02_R1_HT0_M1_1	PNI_NO_09_02_P_180925_T_1	C62	L3	heat	NO_1	128427662	19.2641	128215446	212216	99.8348	144.305	18.5021	96.0443	81198646	389.5	56792618	63.3298	47016800	27.8985	271637	67802948	99.5994	9521596	5955230	3566366	15206292	10113794	5092498	83916894	46436293	37480601	62.5445	66.5106	55.336	61.4637		TRUE	TRUE	TRUE
PN_NO_01_37_R1_HC0_M1_1	PNI_NO_09_37_P_180925_C_1	C1	L3	control	NO_2	90396884	13.5595	90255904	140980	99.844	144.183	13.0134	95.9724	51505574	399.2	33485506	57.0662	38750330	17.6815	149863	36214974	99.5862	8931167	3964321	4966846	14345294	6474518	7870776	76977480	27467821	49509659	44.3875	45.1334	35.6829	41.7346	X	FALSE	FALSE	FALSE
PN_NO_01_37_R1_HD0_M1_1	PNI_NO_09_37_P_180925_D_1	C6	L3	drought	NO_2	127724478	19.1587	127568874	155604	99.8782	146.27	18.6595	97.3947	89461576	319.6	67637445	70.1281	38107298	31.1561	223015	65673171	99.6604	9861425	7322681	2538744	15637784	12344291	3293493	88570288	62392552	26177736	74.2558	78.9389	70.4441	74.5463		TRUE	TRUE	TRUE
PN_NO_01_37_R1_HF0_M1_1	PNI_NO_09_37_P_180925_F_1	C5	L3	cold	NO_2	210958442	31.6438	210660290	298152	99.8587	144.387	30.4167	96.1222	139887420	297.6	98155205	66.4043	70772870	48.0904	394594	94104684	99.5807	9953695	8137836	1815859	15751528	13344585	2406943	89338041	69054944	20283097	81.7569	84.7193	77.2962	81.2575		TRUE	TRUE	TRUE
PN_NO_01_37_R1_HH0_M1_1	PNI_NO_09_37_P_180925_H_1	C2	L3	herbivory	NO_2	119368108	17.9052	119176748	191360	99.8397	144.088	17.172	95.9048	70877441	378.1	47148839	59.4725	48299307	24.3157	216833	39580053	99.4522	9483164	5471072	4012092	15129780	9130493	5999287	83363382	41309488	42053894	57.6925	60.3478	49.5535	55.8646		TRUE	TRUE	FALSE
PN_NO_01_37_R1_HR0_M1_1	PNI_NO_09_37_P_180925_R_1	C3	L3	rust	NO_2	138904028	20.8356	138699212	204816	99.8525	144.325	20.0177	96.0747	82768619	374.9	55546610	59.6749	55930593	28.4418	229278	52463883	99.563	9574798	6183417	3391381	15257686	10275746	4981940	84341530	47773513	36568017	64.5801	67.348	56.6429	62.857		TRUE	TRUE	TRUE
PN_NO_01_37_R1_HS0_M1_1	PNI_NO_09_37_P_180925_S_1	C4	L3	SA	NO_2	157323792	23.5986	157118658	205134	99.8696	145.263	22.8236	96.716	106787628	300.6	77743999	67.9662	50331030	36.9341	273677	62437660	99.5617	9893025	7727180	2165845	15677399	12826192	2851207	88601381	64830007	23771374	78.1074	81.8133	73.1704	77.697		TRUE	TRUE	TRUE
PN_NO_01_37_R1_HT0_M1_1	PNI_NO_09_37_P_180925_T_1	C7	L4	heat	NO_2	166913696	25.0371	166725034	188662	99.887	146.015	24.3444	97.2335	110117019	391	80176523	66.0471	56608015	38.2828	269536	77360140	99.6516	9887960	7635506	2252454	15670448	12654838	3015610	88619346	63778613	24840733	77.2202	80.7561	71.9692	76.6485		TRUE	TRUE	TRUE
PN_PL_01_15_R1_HC0_M1_1	PNI_PL_13_15_P_180925_C_1	C11	L4	control	PL_1	106556344	15.9835	106410882	145462	99.8635	144.37	15.3626	96.1154	68848244	398.9	47917379	64.7004	37562638	23.6658	235457	53452242	99.5595	9333743	5488261	3845482	14957711	9381226	5576485	81371478	41781742	39589736	58.8002	62.7183	51.3469	57.6218		TRUE	TRUE	TRUE
PN_PL_01_15_R1_HD0_M1_1	PNI_PL_13_15_P_180925_D_1	C9	L4	drought	PL_1	115457924	17.3187	115313984	143940	99.8753	144.143	16.6217	95.9758	75486003	302.7	52887745	65.4613	39827981	25.9067	190424	52882850	99.6399	9705387	5975783	3729604	15378338	9603097	5775241	86099198	45761939	40337259	61.5718	62.4456	53.1503	59.0559		TRUE	TRUE	TRUE
PN_PL_01_15_R1_HF0_M1_1	PNI_PL_13_15_P_180925_F_1	C8	L4	cold	PL_1	168792968	25.3189	168562970	229998	99.8637	145.221	24.4789	96.6823	108514700	325.5	76646033	64.3764	60048270	37.5206	298778	73531085	99.5937	9829857	7381683	2448174	15593150	12212491	3380659	87737525	60414478	27323047	75.0945	78.3196	68.8582	74.0908		TRUE	TRUE	TRUE
PN_PL_01_15_R1_HH0_M1_1	PNI_PL_13_15_P_180925_H_1	C13	L5	herbivory	PL_1	227217888	34.0827	226843728	374160	99.8353	142.169	32.2502	94.6234	113818164	370.1	65834698	50.1747	113025564	38.5272	489738	71249520	99.3126	9617978	6348366	3269612	15287266	10219821	5067445	84838862	48262559	36576303	66.0052	66.8519	56.8873	63.2481		TRUE	TRUE	TRUE
PN_PL_01_15_R1_HR0_M1_1	PNI_PL_13_15_P_180925_R_1	C12	L4	rust	PL_1	169164656	25.3747	168940442	224214	99.8675	144.487	24.4097	96.197	110797803	301	78166313	65.5839	58142639	38.1163	352451	80223314	99.5607	9715166	7165186	2549980	15465705	12116552	3349153	86021706	58168925	27852781	73.7526	78.3446	67.6212	73.2395		TRUE	TRUE	TRUE
PN_PL_01_15_R1_HS0_M1_1	PNI_PL_13_15_P_180925_S_1	C10	L4	SA	PL_1	148743194	22.3115	148534190	209004	99.8595	144.774	21.5038	96.3801	84445903	386.6	55436718	56.8528	64088287	29.1084	239792	55310644	99.5665	9616395	6025383	3591012	15285492	9776294	5509198	84916409	45238960	39677449	62.6574	63.958	53.2747	59.9634		TRUE	TRUE	TRUE
PN_PL_01_15_R1_HT0_M1_1	PNI_PL_13_15_P_180925_T_1	C14	L5	heat	PL_1	149276188	22.3914	149107308	168880	99.8869	146.023	21.7732	97.2388	101302799	303.9	75104971	67.9395	47804509	35.2204	328104	92689848	99.646	9755937	6961119	2794818	15511544	11844352	3667192	86919943	57339626	29580317	71.3526	76.3583	65.9683	71.2264		TRUE	TRUE	TRUE
AVERAGE						1.44892e+08	21.7338	1.4467e+08	222102	99.8483	145.018	20.9689	96.5318	9.21047e+07	342.464	6.50507e+07	64.0601	5.25649e+07	31.7995	297747	7.18671e+07	99.5855	9.60601e+06	6.39258e+06	3.21343e+06	1.53016e+07	1.07449e+07	4.55666e+06	8.50803e+07	5.15223e+07	3.3558e+07	66.2905	69.9929	60.1864	65.4899
